# Pharmacoproteomic profiling identifies secreted markers for aberrant drug action

**DOI:** 10.1101/2024.10.16.618637

**Authors:** Sascha Knecht, Mathias Kalxdorf, Johanna Korbeń, Toby Mathieson, Daniel C. Sevin, Bernhard Kuster, Richard Kasprowicz, Melanie Z. Sakatis, H. Christian Eberl, Marcus Bantscheff

## Abstract

Adverse drug reactions (ADRs) contribute significantly to late-stage attrition in drug discovery due to their unpredictability and enigmatic underlying mechanisms. Here we applied mass spectrometry-based proteomics to assess the effects of 46 approved or retracted drugs with various levels of concerns for drug-induced liver injury and annotated for mitochondrial mechanisms, along with 8 tool compounds, on the secretome of a hepatocyte liver model. We observed distinct clusters of non-canonical secretion, and intracellular thermal proteome profiling linked dysregulated mechanisms to extracellular markers. Functional follow-up confirmed lysosomal alterations by cationic-amphiphilic drugs, connected damage of the respiratory chain to Rab7-dependent secretion of mitochondrial proteins, and linked drug-induced endoplasmic reticulum stress to reduced basal secretion. Perturbation of sphingolipid biosynthesis pathways specifically induced secretion of the cargo sorting protein SDF4 whilst suppressing secretion of its cargo proteins. Thermal stability changes of clusters of membrane proteins in distinct subcellular compartments suggest local accumulation as important driver for unexpected drug effects through direct and indirect interactions.
