## Supplementary Data Tables for "Pharmacoproteomic profiling identifies secreted markers for aberrant drug action": Supplementary_Table_1_compound_info.xlsx

### Sheet: Cpd information
Supplementary Table 1			Compound information
compound	class	indication	smiles	target	CAD / Lysosomotropism	TPP data acquired	mechanism 1	mechanism 2	mechanism 3	mechanism 4	Cmax in human (µM)	Cmax PMID	MW	logP	pKa	monoisotopic mass	severity_class	label_section	vDILIConcern	PMIDs
Acetaminophen	drug	analgesic	CC(=O)NC1=CC=C(C=C1)O	Prostaglandin synthase inhibitor	FALSE		oxidative stress	MPTP opening	GSH depletion	mitochondrial dysfunction	136	14571283	151.06	0.5	9.46	151.063	5	Warnings and precautions	vMost-DILI-Concern	27350943, 22709372, 22229890, 25858113
Acetylsalicylic acid	drug	analgesic	CC(=O)Oc1ccccc1C(O)=O	Prostaglandin synthase inhibitor	FALSE		uncoupler	mitochondrial β-oxidation			1110	18524759	180.04	1.2	3.47	180.042	NA		not applicable	7494860
Afatinib	drug	NSCLC	CN(C)CC=CC(=O)NC1=C(C=C2C(=C1)C(=NC=N2)NC3=CC(=C(C=C3)F)Cl)OC4CCOC4	EGFR	possible		undefined	ER stress			0.158	27470518	485.16	3.6	8.81	485.163	not applicable		not applicable	33571620
Alendronate	drug	osteoporosis	NCCCC(O)(P(O)(O)=O)P(O)(O)=O	Farnesyl pyrophosphate synthase (FPPS)	FALSE		undefined				not applicable		249.02	-6.5	2.72	249.017	0	No match	vLess-DILI-Concern	17226065
Alpidem	drug	anxiety	CCCN(CCC)C(=O)CC1=C(N=C2N1C=C(C=C2)Cl)C3=CC=C(C=C3)Cl	GABA receptor agonist	FALSE		respiratory inhibitor	MPTP opening	OXPHOS uncoupling	mtDNA	0.67	24085192	403.12	4.8	5.05	403.122	8	Withdrawn	vMost-DILI-Concern	11602696,
Ambrisentan	drug	pulmonary hypertension	CC1=CC(=NC(=N1)OC(C(=O)O)C(C2=CC=CC=C2)(C3=CC=CC=C3)OC)C	ETA receptor (endotelin receptor antagonist)	FALSE		undefined				2.27	18832294	378.16	3.8	4	378.158	7	Adverse reactions	Ambiguous DILI-concern
Amiodarone	drug	class III antiarrhytmic	CCCCc1oc2ccccc2c1C(=O)c1cc(I)c(OCCN(CC)CC)c(I)c1	HERG K+ channel	TRUE	TRUE	respiratory inhibitor	FAO via CPT1	uncoupling	mitochondrial β-oxidation	5	3967454	645.02	7.6	8.47	645.024	8	Box warning	vMost-DILI-Concern	7494860, 9776560, 16971508
Benzbromarone	drug	gout	CCc1oc2ccccc2c1C(=O)c1cc(Br)c(O)c(Br)c1	URAT1 / xanthine oxidase	TRUE	TRUE	respiratory inhibitor	ROS			5	8014449	423.91	5.7	5.11	421.915	8	Withdrawn	vMost-DILI-Concern	15799034, 25108121
Betaine	drug	homocystinuria	C[N+](C)(C)CC([O-])=O	BCL2	FALSE		undefined				940	12534635	117.08	0.5	1.83	117.079	0	No match	vNo-DILI-Concern
Busulfan	drug	chemotherapy	CS(=O)(=O)OCCCCOS(C)(=O)=O	HMG-CoA reducatase	FALSE		cytotox	ROS			0.277	18524759	246.02	-0.5	-	246.023	8	Warnings and precautions	vMost-DILI-Concern	3376924, 12189531, 29350306
Chloroquine	drug	antimalarial	CCN(CC)CCCC(C)Nc1ccnc2cc(Cl)ccc12	Glutathione S transferase A2	TRUE		respiratory inhibitor				0.48	8896943	319.18	4.6	10.32	319.182	3	Adverse reactions	vLess-DILI-Concern	7896309, 36306017
Chlorpromazine	drug	schizophrenia, antipsychotic	CN(C)CCCN1c2ccccc2Sc2ccc(Cl)cc12	dopamine- and 5-HT-receptor antagonist	TRUE		ROS	immune response	oxidative stress	complex I inhibition	0.84	5901	318.1	5.2	9.2	318.096	2	Adverse reactions	vLess-DILI-Concern	30841456, 23175273, 8098932
Clotrimazole	drug	antifungal agend	Clc1ccccc1C(c1ccccc1)(c1ccccc1)n1ccnc1	ergosterol (cadida albicans)	FALSE		respiratory inhibitor				NA		344.11	5	6.26	344.108	3	Warnings and precautions	vLess-DILI-Concern	22347377
Clozapine	drug	schizophrenia, antipsychotic	CN1CCN(CC1)C1=Nc2cc(Cl)ccc2Nc2ccccc12	dopamine- and 5-HT-receptor antagonist	TRUE		ROS	oxidative stress	complex I inhibition		0.95	18524759	326.13	3.1	7.35	326.13	5	Warnings and precautions	vMost-DILI-Concern	18761400, 16844094, 8098932
Cromoglicic acid	drug	asthma	OC(COc1cccc2oc(cc(=O)c12)C(O)=O)COc1cccc2oc(cc(=O)c12)C(O)=O	S100-P	FALSE		undefined				not applicable		468.07	1.9	1.1	468.069	3	Adverse reactions	vLess-DILI-Concern
Diclofenac	drug	RA, NSAID	OC(=O)Cc1ccccc1Nc1c(Cl)cccc1Cl	COX inhibitor	FALSE		uncoupler	MPTP opening	FaO inhibition	immune response	9.43	18524759	295.02	4.4	4	295.017	8	Warnings and precautions	vMost-DILI-Concern	21145849, 15500411
Disulfiram	drug	alcohol addiction	CCN(CC)C(=S)SSC(=S)N(CC)CC	ADH	FALSE		respiratory inhibitor	MPTP opening			1.35	12578052	296.05	3.9	-	296.051	8	Warnings and precautions	vMost-DILI-Concern	21145849, 11714485
Entacapone	drug	parkinson	CCN(CC)C(=O)C(=C\c1cc(O)c(O)c(c1)N(=O)=O)\C#N	COMT	possible		uncoupler				not applicable		305.1	2.1	6.09	305.101	0	No match	vLess-DILI-Concern	12393055
Fluoxetine	drug	antidepressant (SSRI)	CNCCC(Oc1ccc(cc1)C(F)(F)F)c1ccccc1	serotonin transporter antagonist	TRUE		respiratory inhibitor	TCA cycle			0.04	18524759	309.13	4	9.8	309.134	3	Adverse reactions	vLess-DILI-Concern	27392437, 8068040
Flutamide	drug	antiandrogen	CC(C)C(=O)Nc1ccc(c(c1)C(F)(F)F)N(=O)=O	AHR agonist / androgen receptor antagonist	FALSE		respiratory inhibitor				5.43	3169114	276.07	3.3	12.81	276.072	8	Box warning	vMost-DILI-Concern	17702527, 27413113
Folic acid	drug	nutrient	Nc1nc2ncc(CNc3ccc(cc3)C(=O)N[C@@H](CCC(O)=O)C(O)=O)nc2c(=O)[nH]1	synthesis of purines, pyrimidines, and methionine	FALSE		undefined				NA		441.14	-1.1	3.5	441.14	0	No match	vNo-DILI-Concern
Haloperidol	drug	schizophrenia, antipsychotic	OC1(CCN(CCCC(=O)c2ccc(F)cc2)CC1)c1ccc(Cl)cc1	dopamine D2 receteptor antagonist	TRUE		respiratory inhibitor	complex I inhibition			0.08	1432610	375.14	3.2	8.05	375.14	5	Adverse reactions	vLess-DILI-Concern	8098932
Imipramine	drug	depression (SSRI)	CN(C)CCCN1c2ccccc2CCc2ccccc12	5HT receptor	TRUE	TRUE	TCA cycle				0.6	9284850	280.19	4.8	9.2	280.194	3	Adverse reactions	vLess-DILI-Concern	8838689, 3207998
Lapatinib	drug	antineoplstic	CS(=O)(=O)CCNCc1ccc(o1)-c1ccc2ncnc(Nc3ccc(OCc4cccc(F)c4)c(Cl)c3)c2c1	HER1/EGFR/ERBB1	FALSE		oxidative stress	ROS			0.546	21127749, 15528979	580.13	5.1	7.2	580.135	8	Box warning	vMost-DILI-Concern	22100178, 28659801
Leflunomide	drug	RA, OA	Cc1oncc1C(=O)Nc1ccc(cc1)C(F)(F)F	Dihydroorotate dehydrogenase	FALSE		mtDNA,cytotox	ER stress			8.29	23884659	270.06	2.1	13.72	270.062	8	Box warning	vMost-DILI-Concern	29427785
Lumiracoxib	drug	OA (NSAID)	Cc1ccc(Nc2c(F)cccc2Cl)c(CC(O)=O)c1	Prostaglandinsynthase 1 /2	FALSE		respiratory inhibitor	oxidative stress			12.42	19958362	293.06	4.2	4.11	293.062	8	Withdrawn	vMost-DILI-Concern	19063590, 22987451
Metformin	drug	type II diabetes	CN(C)C(=N)NC(N)=N	PRKAB1	FALSE		respiratory inhibitor	complex I	TCA cycle		116	16598496	129.1	-1.3	12.33	129.101	0	No match	vLess-DILI-Concern	25184038, 10617608, 10839993, 15047621
Methotrexate	drug	antineoplastic, RA	CN(Cc1cnc2nc(N)nc(N)c2n1)c1ccc(cc1)C(=O)N[C@@H](CCC(O)=O)C(O)=O	DHFR	FALSE		oxidative stress	cytotox	steatosis	ROS	4.63	12375315	454.17	-1.8	4.7	454.171	3	Box warning	vMost-DILI-Concern	28298149, 34175381
Nefazodone	drug	depression (SSRI)	CCc1nn(CCCN2CCN(CC2)c2cccc(Cl)c2)c(=O)n1CCOc1ccccc1	5-HT2 post synaptic receptors	FALSE		respiratory inhibitor	oxidative stress			3.95	8834414	469.22	4.3	7.09	469.224	8	Box warning	vMost-DILI-Concern	18344530
Nimesulide	drug	NSAID	CS(=O)(=O)Nc1ccc(cc1Oc1ccccc1)N(=O)=O	COX2 prostaglandins	FALSE		uncoupler	MPTP opening			21.08	9812177	308.05	2.6	6.7	308.047	8	Withdrawn	vMost-DILI-Concern	21145849, 10075080
Nitrofurantoin	drug	antibiotic	O=C1CN(\N=C\c2ccc(o2)N(=O)=O)C(=O)N1	bacterial nitroreducatases	FALSE		uncoupler	oxidative stress			21	12578052	238.03	-0.5	8.23	238.034	8	Warnings and precautions	vMost-DILI-Concern	3726872, 3179282
Oxybutynin	drug	overreactive bladder	CCN(CC)CC#CCOC(=O)C(O)(C1CCCCC1)c1ccccc1	muscarinic AcH receptor antagonist / Xanthine oxidase inhibitor	FALSE		undefined	Xanthine oxidase inhibition			0.02	3234461	357.23	4.2	8.77	357.23	0	No match	vNo-DILI-Concern
Pargyline	drug	hypertension, angina pectoris	CN(CC#C)Cc1ccccc1	MAOA, MAOB	FALSE		undefined				0.82	490428	159.1	2.1	-	159.105	not applicable		not applicable
Perhexiline	drug	angina pectoris, vasodilator	C(C(C1CCCCC1)C1CCCCC1)C1CCCCN1	CPT1/CPT2	TRUE		respiratory inhibitor	FAO via CPT1	uncoupling	ER stress	1.91	3946097	277.28	6.8	10.58	277.277	8	Withdrawn	vMost-DILI-Concern	21145849, 33309543
Pioglitazone	drug	type II diabetes	CCC1=CN=C(C=C1)CCOC2=CC=C(C=C2)CC3C(=O)NC(=O)S3	PPARG agonist	FALSE		respiratory inhibitor				3.2	26051874	356.12	3.8	5.6	356.119	3	Warnings and precautions	vLess-DILI-Concern	22178942, 23915000, 25727309
Piroxicam	drug	RA, OA	CN1C(C(=O)Nc2ccccn2)=C(O)c2ccccc2S1(=O)=O	Prostaglandinsynthase 1 /2, COX	FALSE		uncoupler				5.13	18524759	331.06	3.1	3.79	331.063	3	Warnings and precautions	vLess-DILI-Concern	8665404, 10075080
Propranolol	drug	hypertension, angina pectors	CC(C)NCC(O)COc1cccc2ccccc12	non-selective beta adrenergic antagonit	TRUE		undefined				0.2	8496815	259.16	3	9.67	259.157	3	Warnings and precautions	Ambiguous DILI-concern
Rosiglitazone	drug	type II diabetes	CN(CCOc1ccc(CC2SC(=O)NC2=O)cc1)c1ccccn1	PPARG agonist	FALSE	TRUE	respiratory inhibitor				1.04	18524759	357.11	3.1	6.23	357.115	3	Warnings and precautions	vLess-DILI-Concern	22178942, 15047621, 25727309
Simvastatin	drug	dyslipidemia	CCC(C)(C)C(=O)O[C@H]1C[C@@H](C)C=C2C=C[C@H](C)[C@H](CC[C@@H]3C[C@@H](O)CC(=O)O3)[C@@H]12	HMG-CoA reducatase	FALSE		undefined	ROS			0.023	23469684	418.27	4.7	-	418.272	3	Warnings and precautions	vLess-DILI-Concern	21839782
Stavudine	drug	HIV	Cc1cn([C@@H]2O[C@H](CO)C=C2)c(=O)[nH]c1=O	NRTI, HIV reverse transcriptase	FALSE		mtDNA	FAO	oxidative stress		3.46	15458772	224.08	-0.8	9.95	224.08	8	Box warning	vMost-DILI-Concern	18299183, 15289086
Tamoxifen	drug	breast cancer	CC\C(=C(/c1ccccc1)c1ccc(OCCN(C)C)cc1)c1ccccc1	elective estrogen receptor modulator	TRUE		respiratory inhibitor	FAO via CPT1	mtDNA		0.16	8740091	371.22	7.1	8.76	371.225	8	Warnings and precautions	vMost-DILI-Concern	17277197
Tetracycline	drug	antibiotic	CN(C)[C@H]1[C@@H]2C[C@H]3C(=C(O)[C@]2(O)C(=O)C(C(N)=O)=C1O)C(=O)c1c(O)cccc1[C@@]3(C)O	bacterial 30S ribosomal subunit	FALSE		TCA cycle	steatosis			20.96	8556227	444.15	-2	8.81	444.153	2	Warnings and precautions	vLess-DILI-Concern	2609344
Troglitazone	drug	type II diabetes	Cc1c(C)c2OC(C)(COc3ccc(CC4SC(=O)NC4=O)cc3)CCc2c(C)c1O	PPARG agonist	FALSE	TRUE	respiratory inhibitor	MPTP opening	mtDNA		6.4	10471982	441.16	5.1	6.61	441.161	8	Withdrawn	vMost-DILI-Concern	21145849, 8866561, 16081675, 25727309
Zafirlukast	drug	asthma	COc1cc(ccc1Cc1cn(C)c2ccc(NC(=O)OC3CCCC3)cc12)C(=O)NS(=O)(=O)c1ccccc1C	cysteinyl leukotriene receptor 1 antagonist	TRUE		undefined	immune response			0.05	10751029	575.21	5.5	4.29	575.209	8	Warnings and precautions	vMost-DILI-Concern	16167835
Antimycin A	Tool compound	piscicide	CCCCCCC1C(C(OC(=O)C(C(OC1=O)C)NC(=O)C2=C(C(=CC=C2)NC=O)O)C)OC(=O)CC(C)C	MRC Complex III inhibitor	FALSE	TRUE	respiratory inhibitor (CIII)				not applicable		548.27	5.3	7.51	548.273	not applicable	not applicable	not applicable	6091750, 9204897
Rotenone	Tool compound	pesticide	COc1cc2OC[C@H]3Oc4c5C[C@@H](Oc5ccc4C(=O)[C@H]3c2cc1OC)C(C)=C	MRC Complex I inhibitor	FALSE	TRUE	respiratory inhibitor				not applicable		394.14	4.1	13.99	394.142	not applicable	not applicable	not applicable	4295607, 28374803
Bafilomycin A1	Tool compound	-	C[C@H]1C/C(=C/C=C/[C@@H]([C@H](OC(=O)/C(=C/C(=C/[C@H]([C@H]1O)C)/C)/OC)[C@@H](C)[C@H]([C@H](C)[C@]2(C[C@H]([C@@H]([C@H](O2)C(C)C)C)O)O)O)OC)/C	V-ATPase	FALSE	TRUE	Lysomal alkalinization				not applicable		622.84	6		622.408	not applicable	not applicable	not applicable	1832676
Tunicamycin	Tool compound	-	CC(C)CCCCCCCCCC/C=C/C(=O)N[C@@H]1[C@H]([C@H]([C@H](O[C@H]1O[C@@H]2[C@@H]([C@H]([C@@H]([C@H](O2)CO)O)O)NC(=O)C)C[C@H]([C@@H]3[C@H]([C@H]([C@@H](O3)N4C=CC(=O)NC4=O)O)O)O)O)O	UDP-N-acetylglucosamine-dolichyl-phosphate N-acetylglucosaminephosphotransferase	FALSE		ER stress				not applicable		844.95				not applicable	not applicable	not applicable	29459785
Thapsigargin	Tool compound	-	CCCCCCCC(=O)O[C@H]1[C@H]2C(=C([C@@H]1OC(=O)/C(=C\C)/C)C)[C@H]3[C@]([C@H](C[C@]2(C)OC(=O)C)OC(=O)CCC)([C@](C(=O)O3)(C)O)O	ER Ca2+ ATPase	FALSE		ER stress				not applicable		650.76	3.6		650.33	not applicable	not applicable	not applicable	16481070
Fumonisin B1	Tool compound	-	CCCC[C@@H](C)[C@H]([C@H](C[C@@H](C)C[C@@H](CCCC[C@H](C[C@@H]([C@H](C)N)O)O)O)OC(=O)C[C@@H](CC(=O)O)C(=O)O)OC(=O)C[C@@H](CC(=O)O)C(=O)O	ceramidesynthase	FALSE		Inhibition of the Sphingolipid metabolism				not applicable		721.83	-0.5		721.388	not applicable	not applicable	not applicable	19095642
D609	Tool compound	-	C1CC2C(C1)C3CC2CC3OC(=S)[S-].[K+]	sphingomyelinsynthase	FALSE		inhibition of the sphingomyelin synthases				not applicable		266.5			266.02	not applicable	not applicable	not applicable	14697345
Brefeldin A	Tool compound	-	C[C@H]1CCC/C=C/[C@@H]2C[C@@H](C[C@H]2[C@@H](/C=C/C(=O)O1)O)O	ADP-ribosylation factors (ARFs)	FALSE		ER stress through Golgi dissassembly				not applicable		280.36	2		280.167	not applicable	not applicable	not applicable	3192548
										median Cmax	2.27
