## Supplementary Data Tables for "Pharmacoproteomic profiling identifies secreted markers for aberrant drug action": Supplementary_Table_2_Exp_short_list.xlsx

### Sheet: Exp shortlist
Supplementary Table 2		Short Experiment overview
compound	experiment type	concentrations	timepoint	cells	class	CAD	target	organell	mechanism
Acetaminophen	interval Secretomics	200 µM	2h, 8h	dHepaRG	DILI cpd		Prostaglandin synthase inhibitor		oxidative stress, MPTP opening
Afatinib	interval Secretomics	10 µM	2h, 8h	dHepaRG	DILI cpd	possible	EGFR		undefined
Alpidem	interval Secretomics	20 µM	2h, 8h	dHepaRG	DILI cpd		GABA receptor agonist		respiratory inhibitor, MPTP opening
Amiodarone	cell-based TPP-TR	20 µM	90min	dHepaRG	DILI cpd	TRUE	HERG K+ channel		respiratory inhibitor, FaO inhibition, uncoupling
Amiodarone	interval Secretomics	20 µM	2h, 8h	dHepaRG	DILI cpd	TRUE	HERG K+ channel		respiratory inhibitor, FaO inhibition, uncoupling
Benzbromarone	interval Secretomics	25 µM	2h, 8h	HepG2	DILI cpd	TRUE	URAT1 / xanthine oxidase		respiratory inhibitor
Benzbromarone	crude lysate based TPP-TR	25 µM	15 min	dHepaRG	DILI cpd	TRUE	URAT1 / xanthine oxidase		respiratory inhibitor
Benzbromarone	interval Secretomics	25 µM	2h, 8h	dHepaRG	DILI cpd	TRUE	URAT1 / xanthine oxidase		respiratory inhibitor
Benzbromarone	cell-based TPP-TR	25 µM	90min	dHepaRG	DILI cpd	TRUE	URAT1 / xanthine oxidase		respiratory inhibitor
Chlorpromazine	interval Secretomics	20 µM	2h, 8h	dHepaRG	DILI cpd	TRUE	dopamine- and 5-HT-receptor antagonist		ROS
Diclofenac	interval Secretomics	200 µM	2h, 8h	dHepaRG	DILI cpd		COX inhibitor		uncoupler
Imipramine	cell-based TPP-TR	20 µM	90min	dHepaRG	DILI cpd	TRUE	5HT receptor		TCA cycle
Perhexiline	interval Secretomics	20 µM	2h, 8h	dHepaRG	DILI cpd	TRUE	CPT1/CPT2		respiratory inhibitor, FaO inhibition
Rosiglitazone	cell-based TPP-TR	20 µM	90min	dHepaRG	DILI cpd		PPARG agonist		respiratory inhibitor
Rosiglitazone	crude lysate based TPP-TR	20 µM	15 min	dHepaRG	DILI cpd		PPARG agonist		respiratory inhibitor
Rosiglitazone	interval Secretomics	20 µM	2h, 8h	HepG2	DILI cpd		PPARG agonist		respiratory inhibitor
Rosiglitazone	interval Secretomics	20 µM	2h, 8h	dHepaRG	DILI cpd		PPARG agonist		respiratory inhibitor
Troglitazone	cell-based TPP-TR	20 µM	90min	dHepaRG	DILI cpd		PPARG agonist		respiratory inhibitor
Troglitazone	cell-based TPP-TR	1 µM	90min	dHepaRG	DILI cpd		PPARG agonist		respiratory inhibitor
Troglitazone	crude lysate based TPP-TR	20 µM	15 min	dHepaRG	DILI cpd		PPARG agonist		respiratory inhibitor
Troglitazone	interval Secretomics	20 µM	2h, 8h	dHepaRG	DILI cpd		PPARG agonist		respiratory inhibitor
Troglitazone	interval Secretomics	20 µM	2h, 8h	HepG2	DILI cpd		PPARG agonist		respiratory inhibitor
Antimycin A	interval Secretomics	20 µM	2h, 8h	dHepaRG	Tool cpd		MRC Complex III inhibitor	mitochondria	oxidative stress, mitochondrial membrane depolarisation
Antimycin A	cell-based TPP-TR	20 µM	90min	dHepaRG	Tool cpd		MRC Complex III inhibitor	mitochondria	oxidative stress, mitochondrial membrane depolarisation
Antimycin A + Rotenone	interval Secretomics	5 µM / 5 µM	2h, 8h	dHepaRG	Tool cpd		MRC Complex I and III inhibitor	mitochondria	oxidative stress, mitochondrial membrane depolarisation
Bafilomycin	interval Secretomics	500 nM	2h, 8h	dHepaRG	Tool cpd		V-ATPase	lysosome	Lysosomal acidification
Bafilomycin	cell-based TPP-TR	500 nM	90min	dHepaRG	Tool cpd		V-ATPase	lysosome	Lysosomal acidification
Brefeldin A	interval Secretomics	1 µM	2h, 8h	dHepaRG	Tool cpd		ADP-ribosylation factors (ARFs)	Golgi / secretory pathway	ER stress by inhibition of conventional protein secretion
Brefeldin A	interval Secretomics	5 µM	2h, 8h	dHepaRG	Tool cpd		ADP-ribosylation factors (ARFs)	Golgi / secretory pathway	ER stress by inhibition of conventional protein secretion
D609	interval Secretomics	50 µM	2h, 8h	dHepaRG	Tool cpd		spingomyelinsynthase inhibitor	Golgi	SDF4 secretion
Rotenone	cell-based TPP-TR	20 µM	90min	dHepaRG	Tool cpd		MRC Complex I inhibitor	mitochondria	oxidative stress, mitochondrial membrane depolarisation
Rotenone	interval Secretomics	20 µM	2h, 8h	dHepaRG	Tool cpd		MRC Complex I inhibitor	mitochondria	oxidative stress, mitochondrial membrane depolarisation
Thapsigargin	interval Secretomics	500nM	2h, 8h	dHepaRG	Tool cpd		ER Ca2+ ATPase inhibitor	ER	ER stress by caclium store depletion
Thapsigargin	interval Secretomics	2 µM	2h, 8h	dHepaRG	Tool cpd		ER Ca2+ ATPase inhibitor	ER	ER stress by caclium store depletion
Tunicamycin	interval Secretomics	500 nM	2h, 8h	dHepaRG	Tool cpd		DPAGT1 inhibitor	ER	ER stress by inhibition of protein N-glycosylation
Brefeldin A + Benzbromarone	interval Secretomics	35.66µM / 25µM	2h	dHepaRG	Tool cpd / DILI cpd		ADP-ribosylation factors (ARFs)		ER stress by inhibition of conventional protein secretion
CID1067700 + Benzbromarone	interval Secretomics	25 µM / 25µM	2h	dHepaRG	Tool cpd / DILI cpd		Rab7 inhibitor		transport and fusion of MDVs with multivesicular bodies
GW4869 + Benzbromarone	interval Secretomics	500nM / 25µM	2h	dHepaRG	Tool cpd / DILI cpd		N-Smase inhibitor		ESCRT-independent exosome release
Imipramine + Benzbromarone	interval Secretomics	10 µM / 25µM	2h	dHepaRG	Tool cpd / DILI cpd		a-Smase inhibitor		exosome and microvesicle inhibitor
Manuymcin A + Benzbromarone	interval Secretomics	500nM / 25µM	2h	dHepaRG	Tool cpd / DILI cpd		farnesyl transferase inhibitor		ESCRT-dependent exosome release

### Sheet: all cpds & EXPs
Supplementary Table 2		All Experiments
compound	experiment type	concentrations	timepoint	cells	class	target	CAD	mechanism
Acetaminophen	interval Secretomics	200 µM	2h, 8h	dHepaRG	DILI cpd	Prostaglandin synthase inhibitor		oxidative stress, MPTP opening
Acetaminophen	interval Secretomics	30µM, 300 µM	8h	dHepaRG	DILI cpd	Prostaglandin synthase inhibitor		oxidative stress, MPTP opening
Acetylsalicylic acid	interval Secretomics	2 µM, 20 µM	8h	dHepaRG	DILI cpd	Prostaglandin synthase inhibitor		uncoupler
Afatinib	interval Secretomics	2 µM, 20 µM	8h	dHepaRG	DILI cpd	EGFR	possible	undefined
Afatinib	interval Secretomics	10 µM	2h, 8h	dHepaRG	DILI cpd	EGFR	possible	undefined
Alendronate	interval Secretomics	2 µM, 20 µM	8h	dHepaRG	DILI cpd	Farnesyl pyrophosphate synthase (FPPS)		undefined
Alpidem	interval Secretomics	20 µM	2h, 8h	dHepaRG	DILI cpd	GABA receptor agonist		respiratory inhibitor, MPTP opening
Alpidem	interval Secretomics	2 µM, 20 µM	8h	dHepaRG	DILI cpd	GABA receptor agonist		respiratory inhibitor, MPTP opening
Ambrisentan	interval Secretomics	2 µM, 20 µM	8h	dHepaRG	DILI cpd	ETA receptor (endotelin receptor antagonist)		undefined
Amiodarone	cell-based TPP-TR	20 µM	90min	dHepaRG	DILI cpd	HERG K+ channel	TRUE	respiratory inhibitor, FaO inhibition, uncoupling
Amiodarone	interval Secretomics	2 µM, 20 µM	8h	dHepaRG	DILI cpd	HERG K+ channel	TRUE	respiratory inhibitor, FaO inhibition, uncoupling
Amiodarone	interval Secretomics	20 µM	2h, 8h	dHepaRG	DILI cpd	HERG K+ channel	TRUE	respiratory inhibitor, FaO inhibition, uncoupling
Benzbromarone	interval Secretomics	25 µM	2h, 8h	HepG2	DILI cpd	URAT1 / xanthine oxidase	TRUE	respiratory inhibitor
Benzbromarone	crude lysate based TPP-TR	25 µM	15 min	dHepaRG	DILI cpd	URAT1 / xanthine oxidase	TRUE	respiratory inhibitor
Benzbromarone	interval Secretomics	25 µM	8h	dHepaRG	DILI cpd	URAT1 / xanthine oxidase	TRUE	respiratory inhibitor
Benzbromarone	interval Secretomics	25 µM	2h, 8h	dHepaRG	DILI cpd	URAT1 / xanthine oxidase	TRUE	respiratory inhibitor
Benzbromarone	cell-based TPP-TR	25 µM	90min	dHepaRG	DILI cpd	URAT1 / xanthine oxidase	TRUE	respiratory inhibitor
Betaine	interval Secretomics	2 µM, 20 µM	8h	dHepaRG	DILI cpd	BCL2		undefined
Busulfan	interval Secretomics	2 µM, 20 µM	8h	dHepaRG	DILI cpd	HMG-CoA reducatase		cytotox
Chloroquine	interval Secretomics	2 µM, 20 µM	8h	dHepaRG	DILI cpd	Glutathione S transferase A2		respiratory inhibitor
Chlorpromazine	interval Secretomics	20 µM	2h, 8h	dHepaRG	DILI cpd	dopamine- and 5-HT-receptor antagonist		ROS
Chlorpromazine	interval Secretomics	2 µM, 20 µM	8h	dHepaRG	DILI cpd	dopamine- and 5-HT-receptor antagonist		ROS
Clotrimazol	interval Secretomics	2 µM, 20 µM	8h	dHepaRG	DILI cpd	ergosterol (cadida albicans)		respiratory inhibitor
Clozapine	interval Secretomics	2 µM, 20 µM	8h	dHepaRG	DILI cpd	dopamine- and 5-HT-receptor antagonist	TRUE	Complex I inhibition, ROS
Cromoglicic acid	interval Secretomics	2 µM, 20 µM	8h	dHepaRG	DILI cpd	S100-P		undefined
Diclofenac	interval Secretomics	200 µM	2h, 8h	dHepaRG	DILI cpd	COX inhibitor		uncoupler
Dilcofenac	interval Secretomics	30µM, 300 µM	8h	dHepaRG	DILI cpd	COX inhibitor		uncoupler
Disulfiram	interval Secretomics	2 µM, 20 µM	8h	dHepaRG	DILI cpd	ADH		respiratory inhibitor, MPTP opening
Entacapone	interval Secretomics	2 µM, 20 µM	8h	dHepaRG	DILI cpd	COMT	possible	uncoupler
Fluoxetine	interval Secretomics	2 µM, 20 µM	8h	dHepaRG	DILI cpd	serotonin transporter antagonist	TRUE	respiratory inhibitor
Flutamide	interval Secretomics	2 µM, 20 µM	8h	dHepaRG	DILI cpd	AHR agonist / androgen receptor antagonist		respiratory inhibitor
Folic acid	interval Secretomics	2 µM, 20 µM	8h	dHepaRG	DILI cpd	synthesis of purines, pyrimidines, and methionine		undefined
Haloperidol	interval Secretomics	2 µM, 20 µM	8h	dHepaRG	DILI cpd	dopamine D2 receteptor antagonist	TRUE	respiratory inhibitor
Imipramine	cell-based TPP-TR	20 µM	90min	dHepaRG	DILI cpd	5HT receptor	TRUE	TCA cycle
Imipramine	interval Secretomics	2 µM, 20 µM	8h	dHepaRG	DILI cpd	5HT receptor	TRUE	TCA cycle
Lapatinib	interval Secretomics	2 µM, 20 µM	8h	dHepaRG	DILI cpd	HER1/EGFR/ERBB1		oxidative stress
Leflunomide	interval Secretomics	2 µM, 20 µM	8h	dHepaRG	DILI cpd	Dihydroorotate dehydrogenase		mtDNA,cytotox
Lumiracoxib	interval Secretomics	2 µM, 20 µM	8h	dHepaRG	DILI cpd	Prostaglandinsynthase 1 /2		respiratory inhibitor
Metformin	interval Secretomics	2 µM, 20 µM	8h	dHepaRG	DILI cpd	PRKAB1		respiratory inhibitor (Complex I)
Methotrexate	interval Secretomics	2 µM, 20 µM	8h	dHepaRG	DILI cpd	DHFR		oxidative stress, cytotoxicity, steatosis
Nefazodone	interval Secretomics	2 µM, 20 µM	8h	dHepaRG	DILI cpd	5-HT2 post synaptic receptors		respiratory inhibitor
Nimesulide	interval Secretomics	2 µM, 20 µM	8h	dHepaRG	DILI cpd	COX2 prostaglandins		uncoupler
Nitrofurantoin	interval Secretomics	2 µM, 20 µM	8h	dHepaRG	DILI cpd	bacterial nitroreducatases		uncoupler, oxidative stress
Oxybutine	interval Secretomics	2 µM, 20 µM	8h	dHepaRG	DILI cpd	muscarinic AcH receptor antagonist / Xanthine oxidase inhibitor		undefined
Pargyline	interval Secretomics	2 µM, 20 µM	8h	dHepaRG	DILI cpd	MAOA, MAOB		undefined
Perhexiline	interval Secretomics	2 µM, 20 µM	8h	dHepaRG	DILI cpd	CPT1/CPT2	TRUE	respiratory inhibitor, FaO inhibition
Perhexiline	interval Secretomics	20 µM	2h, 8h	dHepaRG	DILI cpd	CPT1/CPT2	TRUE	respiratory inhibitor, FaO inhibition
Pioglitazone	interval Secretomics	2 µM, 20 µM	8h	dHepaRG	DILI cpd	PPARG agonist		respiratory inhibitor
Piroxicam	interval Secretomics	2 µM, 20 µM	8h	dHepaRG	DILI cpd	Prostaglandinsynthase 1 /2, COX		uncoupler
Propranolol	interval Secretomics	2 µM, 20 µM	8h	dHepaRG	DILI cpd	non-selective beta adrenergic antagonit	TRUE	undefined
Rosiglitazone	interval Secretomics	2 µM & 20 µM	8h	dHepaRG	DILI cpd	PPARG agonist		respiratory inhibitor
Rosiglitazone	cell-based TPP-TR	20 µM	90min	dHepaRG	DILI cpd	PPARG agonist		respiratory inhibitor
Rosiglitazone	crude lysate based TPP-TR	20 µM	15 min	dHepaRG	DILI cpd	PPARG agonist		respiratory inhibitor
Rosiglitazone	interval Secretomics	20 µM	2h, 8h	HepG2	DILI cpd	PPARG agonist		respiratory inhibitor
Rosiglitazone	interval Secretomics	20 µM	2h, 8h	dHepaRG	DILI cpd	PPARG agonist		respiratory inhibitor
Simvastatin	interval Secretomics	2 µM, 20 µM	8h	dHepaRG	DILI cpd	HMG-CoA reducatase		ROS
Stavudine	interval Secretomics	2 µM, 20 µM	8h	dHepaRG	DILI cpd	NRTI, HIV reverse transcriptase		mtDNA
Tamoxifen	interval Secretomics	2 µM, 20 µM	8h	dHepaRG	DILI cpd	elective estrogen receptor modulator	TRUE	respiratory inhibitor, FaO inhibition, mtDNA
Tetracyclin	interval Secretomics	2 µM, 20 µM	8h	dHepaRG	DILI cpd	bacterial 30S ribosomal subunit		TCA cycle
Troglitazone	interval Secretomics	2 µM, 20 µM	8h	dHepaRG	DILI cpd	PPARG agonist		respiratory inhibitor
Troglitazone	cell-based TPP-TR	20 µM	90min	dHepaRG	DILI cpd	PPARG agonist		respiratory inhibitor
Troglitazone	cell-based TPP-TR	1 µM	90min	dHepaRG	DILI cpd	PPARG agonist		respiratory inhibitor
Troglitazone	crude lysate based TPP-TR	20 µM	15 min	dHepaRG	DILI cpd	PPARG agonist		respiratory inhibitor
Troglitazone	interval Secretomics	20 µM	2h, 8h	dHepaRG	DILI cpd	PPARG agonist		respiratory inhibitor
Troglitazone	interval Secretomics	20 µM	2h, 8h	HepG2	DILI cpd	PPARG agonist		respiratory inhibitor
Zafirlukast	interval Secretomics	2 µM, 20 µM	8h	dHepaRG	DILI cpd	cysteinyl leukotriene receptor 1 antagonist	TRUE	undefined
Antimycin A	interval Secretomics	20 µM	2h, 8h	dHepaRG	Tool cpd	MRC Complex III inhibitor		oxidative stress, mitochondrial membrane depolarisation
Antimycin A	cell-based TPP-TR	20 µM	90min	dHepaRG	Tool cpd	MRC Complex III inhibitor		oxidative stress, mitochondrial membrane depolarisation
Antimycin A	interval Secretomics	2 µM, 20 µM	8h	dHepaRG	Tool cpd	MRC Complex III inhibitor		oxidative stress, mitochondrial membrane depolarisation
Antimycin A + Rotenone	interval Secretomics	5 µM + 5 µM	2h, 8h	dHepaRG	Tool cpd	MRC Complex I and III inhibitor		oxidative stress, mitochondrial membrane depolarisation
Bafilomycin	interval Secretomics	500 nM	2h, 8h	dHepaRG	Tool cpd	V-ATPase		Lysosomal acidification
Bafilomycin	cell-based TPP-TR	500 nM	90min	dHepaRG	Tool cpd	V-ATPase		Lysosomal acidification
Brefeldin A	interval Secretomics	1 µM	2h, 8h	dHepaRG	Tool cpd	ADP-ribosylation factors (ARFs)		ER stress by inhibition of conventional protein secretion
Brefeldin A	interval Secretomics	5 µM	2h, 8h	dHepaRG	Tool cpd	ADP-ribosylation factors (ARFs)		ER stress by inhibition of conventional protein secretion
Brefeldin A + Benzbromarone	interval Secretomics	35.66µM / 25µM	2h	dHepaRG	Tool cpd	ADP-ribosylation factors (ARFs)		ER stress by inhibition of conventional protein secretion
D609	interval Secretomics	25 µM, 50 µM, 100 µM	8h	dHepaRG	Tool cpd	spingomyelinsynthase inhibitor		SDF4 secretion
D609	interval Secretomics	50 µM	2h, 8h	dHepaRG	Tool cpd	spingomyelinsynthase inhibitor		SDF4 secretion
Fumonisin B1	interval Secretomics	750 nM, 1 µM, 20 µM	8h	dHepaRG	Tool cpd	ceramide synthase inhibitor		SDF4 secretion
Rotenone	interval Secretomics	2 µM, 20 µM	8h	dHepaRG	Tool cpd	MRC Complex I inhibitor		oxidative stress, mitochondrial membrane depolarisation
Rotenone	cell-based TPP-TR	20 µM	90min	dHepaRG	Tool cpd	MRC Complex I inhibitor		oxidative stress, mitochondrial membrane depolarisation
Rotenone	interval Secretomics	20 µM	2h, 8h	dHepaRG	Tool cpd	MRC Complex I inhibitor		oxidative stress, mitochondrial membrane depolarisation
Thapsigargin	interval Secretomics	500nM	2h, 8h	dHepaRG	Tool cpd	ER Ca2+ ATPase inhibitor		ER stress by caclium store depletion
Thapsigargin	interval Secretomics	2 µM	2h, 8h	dHepaRG	Tool cpd	ER Ca2+ ATPase inhibitor		ER stress by caclium store depletion
Tunicamycin	interval Secretomics	500 nM	2h, 8h	dHepaRG	Tool cpd	DPAGT1 inhibitor		ER stress by inhibition of protein N-glycosylation
CID1067700 + Benzbromarone	interval Secretomics	25 µM / 25µM	2h	dHepaRG	Tool cpd / DILI cpd	Rab7 inhibitor		transport and fusion of MDVs with multivesicular bodies
GW4869 + Benzbromarone	interval Secretomics	500nM / 25µM	2h	dHepaRG	Tool cpd / DILI cpd	N-Smase inhibitor		ESCRT-independent exosome release
Imipramine + Benzbromarone	interval Secretomics	10 µM / 25µM	2h	dHepaRG	Tool cpd / DILI cpd	a-Smase inhibitor		exosome and microvesicle inhibitor
Manuymcin A + Benzbromarone	interval Secretomics	500nM / 25µM	2h	dHepaRG	Tool cpd / DILI cpd	farnesyl transferase inhibitor		ESCRT-dependent exosome release
