## Supplementary Data Tables for "Pharmacoproteomic profiling identifies secreted markers for aberrant drug action": Supplementary_Table_5_TPP_barplot_data.xlsx

### Sheet: Info
Supplementary Table 5 TPP barplot data

### Sheet: Overview across all TPPs (90min
Cellular TPP Barplot data
timepoint	location	mean of all proteins identified across all TPPs (90 min only)	mean of all proteins identified in the respective orgnalle	relative number of proteins to mean of all proteins indentified in the respective organelle [%]
90min	Cell membrane	5835	601	10.3
90min	Cytoplasm	5835	2185	37.45
90min	Endoplasmic reticulum	5835	160	2.74
90min	Endosome	5835	8	0.14
90min	Endosome membrane	5835	6	0.1
90min	ER lumen	5835	50	0.86
90min	ER membrane	5835	440	7.54
90min	Golgi	5835	53	0.91
90min	Golgi apparatus membrane	5835	62	1.06
90min	Lysosome	5835	134	2.3
90min	Membrane	5835	209	3.58
90min	Microtubule	5835	2	0.03
90min	Mitochondrial matrix	5835	139	2.38
90min	Mitochondrion	5835	346	5.93
90min	Mitochondrion inner membrane	5835	188	3.22
90min	Mitochondrion intermembrane space	5835	17	0.29
90min	Mitochondrion membrane	5835	33	0.57
90min	Mitochondrion outer membrane	5835	64	1.1
90min	Nucleus	5835	764	13.09
90min	Nucleus membrane	5835	12	0.21
90min	others	5835	227	3.89
90min	Peroxisome	5835	37	0.63
90min	Secreted or extracellular space	5835	98	1.68

### Sheet: all compounds and timepoints
Cellular TPP Barplot data
compound	timepoint	concentration	subcellular location	adj_pval	log10_adj_pval	significant	pval_anno	number of identified proteins in the respective organelle	number of all identifed proteins in the TPP	number of all significant proteins in the TPP	number of significant proteins in the respective organelle	number of sig. proteins in the respective organelle relative to all significant proteins [%]	number of sig. proteins in the respective organelle relative to all identified proteins of the respective organelle [%]	number of all identified proteins from a respective organelle relative to all identifed proteins in the TPP [%]
Troglitazone	48h	20 µM	ER lumen	7.08626e-24	23.1496	TRUE	***	44	5276	170	24	14.12	54.55	0.83
Troglitazone	30min	20 µM	ER lumen	6.07054e-14	13.2168	TRUE	***	50	6442	201	18	8.96	36	0.78
AntimycinA	90min	20 µM	Endosome membrane	0.484082	0.315081	FALSE		6	6070	286	2	0.7	33.33	0.1
Benzbromarone	90min	25 µM	Endosome membrane	0.472773	0.325348	FALSE		7	6695	269	2	0.74	28.57	0.1
Troglitazone	90min	20 µM	Endosome membrane	0.373675	0.427506	FALSE		7	6584	226	2	0.88	28.57	0.11
Rotenone	90min	20 µM	Mitochondrion intermembrane space	1	0	FALSE		15	6245	283	1	0.35	6.67	0.24
Troglitazone	48h	20 µM	Endosome membrane	1	0	FALSE		5	5276	170	1	0.59	20	0.09
Benzbromarone	90min	25 µM	Mitochondrial matrix	2.10667e-07	6.6764	TRUE	***	155	6695	269	24	8.92	15.48	2.32
Benzbromarone	90min	25 µM	Nucleus membrane	1	0	FALSE		14	6695	269	2	0.74	14.29	0.21
Troglitazone	30min	20 µM	Endosome membrane	1	0	FALSE		7	6442	201	1	0.5	14.29	0.11
Troglitazone	48h	20 µM	ER membrane	4.81213e-21	20.3177	TRUE	***	378	5276	170	54	31.76	14.29	7.16
Troglitazone	90min	20 µM	ER membrane	4.98248e-21	20.3026	TRUE	***	485	6584	226	64	28.32	13.2	7.37
Benzbromarone	90min	25 µM	Mitochondrion intermembrane space	0.765055	0.116308	FALSE		23	6695	269	3	1.12	13.04	0.34
Rotenone	90min	20 µM	Mitochondrion membrane	1	0	FALSE		35	6245	283	2	0.71	5.71	0.56
Benzbromarone	90min	25 µM	Peroxisome	0.393951	0.404557	FALSE		41	6695	269	5	1.86	12.2	0.61
Troglitazone	30min	20 µM	Peroxisome	0.143822	0.842174	FALSE		41	6442	201	5	2.49	12.2	0.64
AntimycinA	90min	20 µM	Mitochondrial matrix	0.00759545	2.11945	TRUE	**	143	6070	286	17	5.94	11.89	2.36
AntimycinA	90min	20 µM	Mitochondrion membrane	1	0	FALSE		35	6070	286	4	1.4	11.43	0.58
Troglitazone	30min	20 µM	ER membrane	7.03175e-15	14.1529	TRUE	***	463	6442	201	51	25.37	11.02	7.19
Troglitazone	10min	20 µM	ER membrane	3.68568e-20	19.4335	TRUE	***	484	6275	158	53	33.54	10.95	7.71
Troglitazone	90min	20 µM	Mitochondrion outer membrane	0.0692176	1.15978	FALSE		74	6584	226	8	3.54	10.81	1.12
AntimycinA	90min	20 µM	Peroxisome	1	0	FALSE		39	6070	286	4	1.4	10.26	0.64
AntimycinA	90min	20 µM	Mitochondrion inner membrane	0.0242194	1.61584	TRUE	*	210	6070	286	21	7.34	10	3.46
AntimycinA	90min	20 µM	Mitochondrion intermembrane space	1	0	FALSE		20	6070	286	2	0.7	10	0.33
Rotenone	90min	20 µM	Cell membrane	1	0	FALSE		650	3422	283	36	12.72	5.54	10.41
Troglitazone	10min	20 µM	Peroxisome	0.332296	0.478475	FALSE		40	6275	158	4	2.53	10	0.64
Troglitazone	90min	20 µM	Peroxisome	0.660722	0.179981	FALSE		41	6584	226	4	1.77	9.76	0.62
Troglitazone	90min	20 µM	Mitochondrion intermembrane space	1	0	FALSE		21	6584	226	2	0.88	9.52	0.32
Troglitazone	90min	20 µM	ER lumen	0.557823	0.253504	FALSE		54	6584	226	5	2.21	9.26	0.82
Benzbromarone	90min	25 µM	Mitochondrion inner membrane	0.0122891	1.91048	TRUE	*	218	6695	269	20	7.43	9.17	3.26
Troglitazone	48h	20 µM	Nucleus membrane	1	0	FALSE		11	5276	170	1	0.59	9.09	0.21
Troglitazone	90min	20 µM	Mitochondrial matrix	0.0369236	1.4327	TRUE	*	150	6584	226	13	5.75	8.67	2.28
AntimycinA	90min	20 µM	ER membrane	0.00626498	2.20308	TRUE	**	479	6070	286	40	13.99	8.35	7.89
Amiodarone	90min	20 µM	Mitochondrion intermembrane space	1	0	FALSE		12	5233	85	1	1.18	8.33	0.23
Rosiglitazone	90min	20 µM	Mitochondrion outer membrane	1	0	FALSE		59	5828	45	2	4.44	3.39	1.01
Troglitazone	30min	20 µM	Mitochondrion inner membrane	0.00237788	2.62381	TRUE	**	216	6442	201	18	8.96	8.33	3.35
Troglitazone	10min	20 µM	Mitochondrion membrane	1	0	FALSE		38	6275	158	3	1.9	7.89	0.61
Troglitazone	90min	20 µM	Mitochondrion membrane	1	0	FALSE		38	6584	226	3	1.33	7.89	0.58
AntimycinA	90min	20 µM	Golgi	1	0	FALSE		53	6070	286	4	1.4	7.55	0.87
Troglitazone	48h	20 µM	Mitochondrion membrane	1	0	FALSE		27	5276	170	2	1.18	7.41	0.51
Troglitazone	10min	20 µM	Mitochondrion inner membrane	0.00212393	2.67286	TRUE	**	217	6275	158	16	10.13	7.37	3.46
Amiodarone	90min	20 µM	Lysosome	0.00298799	2.52462	TRUE	**	123	5233	85	9	10.59	7.32	2.35
AntimycinA	90min	20 µM	Mitochondrion	0.484082	0.315081	FALSE		355	6070	286	26	9.09	7.32	5.85
AntimycinA	90min	20 µM	Lysosome	1	0	FALSE		151	6070	286	11	3.85	7.28	2.49
Benzbromarone	90min	25 µM	Mitochondrion	0.0848673	1.07126	FALSE		381	6695	269	27	10.04	7.09	5.69
Troglitazone	48h	20 µM	Peroxisome	1	0	FALSE		29	5276	170	2	1.18	6.9	0.55
Amiodarone	90min	20 µM	Mitochondrion outer membrane	0.269674	0.569161	FALSE		59	5233	85	4	4.71	6.78	1.13
Rotenone	90min	20 µM	Golgi	1	0	FALSE		61	6245	283	3	1.06	4.92	0.98
Troglitazone	48h	20 µM	Mitochondrion inner membrane	0.51211	0.290637	FALSE		149	5276	170	10	5.88	6.71	2.82
Rotenone	90min	20 µM	Mitochondrion outer membrane	1	0	FALSE		71	6245	283	3	1.06	4.23	1.14
Troglitazone	10min	20 µM	Nucleus membrane	1	0	FALSE		15	6275	158	1	0.63	6.67	0.24
Troglitazone	90min	20 µM	Nucleus membrane	1	0	FALSE		15	6584	226	1	0.44	6.67	0.23
Troglitazone	30min	20 µM	Mitochondrial matrix	0.434704	0.361806	FALSE		151	6442	201	10	4.98	6.62	2.34
Amiodarone	90min	20 µM	ER membrane	2.03753e-09	8.6909	TRUE	***	409	5233	85	27	31.76	6.6	7.82
Benzbromarone	90min	25 µM	ER membrane	0.199127	0.70087	FALSE		486	6695	269	31	11.52	6.38	7.26
Troglitazone	90min	20 µM	Mitochondrion inner membrane	0.557823	0.253504	FALSE		212	6584	226	13	5.75	6.13	3.22
Troglitazone	48h	20 µM	Secreted or extracellular space	1	0	FALSE		66	5276	170	4	2.35	6.06	1.25
Troglitazone	48h	20 µM	Mitochondrion outer membrane	1	0	FALSE		50	5276	170	3	1.76	6	0.95
Amiodarone	90min	20 µM	Mitochondrion inner membrane	0.00330505	2.48082	TRUE	**	185	5233	85	11	12.94	5.95	3.54
Rotenone	90min	20 µM	ER membrane	1	0	FALSE		470	6245	283	19	6.71	4.04	7.53
Troglitazone	48h	20 µM	Endoplasmic reticulum	1	0	FALSE		141	5276	170	8	4.71	5.67	2.67
Troglitazone	30min	20 µM	Endoplasmic reticulum	1	0	FALSE		178	6442	201	10	4.98	5.62	2.76
Benzbromarone	90min	25 µM	Mitochondrion membrane	1	0	FALSE		36	6695	269	2	0.74	5.56	0.54
Rotenone	90min	20 µM	Mitochondrion inner membrane	1	0	FALSE		198	6245	283	8	2.83	4.04	3.17
Rotenone	90min	20 µM	Endoplasmic reticulum	1	0	FALSE		174	6245	283	6	2.12	3.45	2.79
Troglitazone	10min	20 µM	Mitochondrial matrix	1	0	FALSE		150	6275	158	8	5.06	5.33	2.39
Troglitazone	10min	20 µM	Mitochondrion outer membrane	1	0	FALSE		79	6275	158	4	2.53	5.06	1.26
Troglitazone	30min	20 µM	Secreted or extracellular space	1	0	FALSE		119	6442	201	6	2.99	5.04	1.85
AntimycinA	90min	20 µM	Cell membrane	1	0	FALSE		639	6106	286	32	11.19	5.01	10.53
Troglitazone	30min	20 µM	Mitochondrion membrane	1	0	FALSE		40	6442	201	2	1	5	0.62
Benzbromarone	90min	25 µM	Endoplasmic reticulum	1	0	FALSE		182	6695	269	9	3.35	4.95	2.72
Troglitazone	90min	20 µM	Endoplasmic reticulum	1	0	FALSE		182	6584	226	9	3.98	4.95	2.76
Rotenone	90min	20 µM	Membrane	1	0	FALSE		248	6245	283	8	2.83	3.23	3.97
Troglitazone	30min	20 µM	Mitochondrion intermembrane space	1	0	FALSE		22	6442	201	1	0.5	4.55	0.34
Troglitazone	48h	20 µM	Mitochondrial matrix	1	0	FALSE		132	5276	170	6	3.53	4.55	2.5
Amiodarone	90min	20 µM	Golgi	1	0	FALSE		45	5233	85	2	2.35	4.44	0.86
AntimycinA	90min	20 µM	Mitochondrion outer membrane	1	0	FALSE		69	6070	286	3	1.05	4.35	1.14
Rotenone	90min	20 µM	Golgi apparatus membrane	1	0	FALSE		72	6245	283	2	0.71	2.78	1.15
Troglitazone	48h	20 µM	Membrane	1	0	FALSE		167	5276	170	7	4.12	4.19	3.17
AntimycinA	90min	20 µM	Membrane	1	0	FALSE		240	6070	286	10	3.5	4.17	3.95
Rotenone	90min	20 µM	Lysosome	1	0	FALSE		146	6245	283	4	1.41	2.74	2.34
Rotenone	90min	20 µM	ER lumen	1	0	FALSE		52	6245	283	1	0.35	1.92	0.83
Troglitazone	90min	20 µM	Membrane	1	0	FALSE		250	6584	226	10	4.42	4	3.8
AntimycinA	90min	20 µM	Cytoplasm	0.484082	0.315081	FALSE		2219	6070	286	87	30.42	3.92	36.56
Troglitazone	10min	20 µM	Membrane	1	0	FALSE		255	6275	158	10	6.33	3.92	4.06
Troglitazone	30min	20 µM	Mitochondrion outer membrane	1	0	FALSE		79	6442	201	3	1.49	3.8	1.23
Benzbromarone	90min	25 µM	ER lumen	1	0	FALSE		54	6695	269	2	0.74	3.7	0.81
Rosiglitazone	90min	20 µM	Mitochondrion inner membrane	1	0	FALSE		181	5828	45	3	6.67	1.66	3.11
Troglitazone	10min	20 µM	Endoplasmic reticulum	1	0	FALSE		172	6275	158	6	3.8	3.49	2.74
Troglitazone	90min	20 µM	Mitochondrion	1	0	FALSE		373	6584	226	13	5.75	3.49	5.67
Benzbromarone	90min	25 µM	Membrane	1	0	FALSE		287	6695	269	10	3.72	3.48	4.29
AntimycinA	90min	20 µM	Endoplasmic reticulum	1	0	FALSE		174	6070	286	6	2.1	3.45	2.87
Rotenone	90min	20 µM	Endosome	1	0	FALSE		8	6245	283	0	0	0	0.13
Rosiglitazone	90min	20 µM	Mitochondrial matrix	1	0	FALSE		142	5828	45	2	4.44	1.41	2.44
Benzbromarone	90min	25 µM	Cytoplasm	0.564406	0.248409	FALSE		2399	6695	269	80	29.74	3.33	35.83
Amiodarone	90min	20 µM	Membrane	1	0	FALSE		152	5233	85	5	5.88	3.29	2.9
Rotenone	90min	20 µM	Microtubule	1	0	FALSE		3	6245	283	0	0	0	0.05
Troglitazone	90min	20 µM	Golgi	1	0	FALSE		63	6584	226	2	0.88	3.17	0.96
Troglitazone	90min	1 µM	Peroxisome	1	0	FALSE		33	5198	34	1	2.94	3.03	0.63
Benzbromarone	90min	25 µM	Nucleus	1	0	FALSE		866	6695	269	26	9.67	3	12.94
Amiodarone	90min	20 µM	Mitochondrial matrix	1	0	FALSE		134	5233	85	4	4.71	2.99	2.56
Troglitazone	10min	20 µM	Lysosome	1	0	FALSE		170	6275	158	5	3.16	2.94	2.71
Rotenone	90min	20 µM	Nucleus membrane	1	0	FALSE		13	6245	283	0	0	0	0.21
Rotenone	90min	20 µM	Endosome membrane	0.81287	0.0899791	FALSE		8	6245	283	2	0.71	25	0.13
Benzbromarone	90min	25 µM	Mitochondrion outer membrane	1	0	FALSE		77	6695	269	2	0.74	2.6	1.15
Troglitazone	30min	20 µM	Membrane	1	0	FALSE		270	6442	201	7	3.48	2.59	4.19
Troglitazone	10min	20 µM	Mitochondrion	1	0	FALSE		375	6275	158	9	5.7	2.4	5.98
Troglitazone	30min	20 µM	Mitochondrion	1	0	FALSE		377	6442	201	9	4.48	2.39	5.85
Rotenone	90min	20 µM	Mitochondrion	0.81287	0.0899791	FALSE		356	6245	283	24	8.48	6.74	5.7
Amiodarone	90min	20 µM	Secreted or extracellular space	1	0	FALSE		87	5233	85	2	2.35	2.3	1.66
Benzbromarone	90min	25 µM	Cell membrane	0.0841953	1.07471	FALSE		750	10529	269	16	5.95	2.13	11.2
Troglitazone	48h	20 µM	Golgi	1	0	FALSE		47	5276	170	1	0.59	2.13	0.89
Troglitazone	48h	20 µM	Mitochondrion	1	0	FALSE		328	5276	170	7	4.12	2.13	6.22
Troglitazone	30min	20 µM	Cell membrane	1	0	FALSE		729	9931	201	15	7.46	2.06	11.32
AntimycinA	90min	20 µM	ER lumen	1	0	FALSE		50	6070	286	1	0.35	2	0.82
Troglitazone	10min	20 µM	ER lumen	1	0	FALSE		51	6275	158	1	0.63	1.96	0.81
Troglitazone	90min	20 µM	Cell membrane	0.304462	0.516467	FALSE		719	10196	226	14	6.19	1.95	10.92
Rotenone	90min	20 µM	Secreted or extracellular space	0.796956	0.0985658	FALSE		118	6245	283	1	0.35	0.85	1.89
Troglitazone	90min	20 µM	Lysosome	1	0	FALSE		161	6584	226	3	1.33	1.86	2.45
Amiodarone	90min	20 µM	Golgi apparatus membrane	1	0	FALSE		54	5233	85	1	1.18	1.85	1.03
Troglitazone	48h	20 µM	Golgi apparatus membrane	1	0	FALSE		54	5276	170	1	0.59	1.85	1.02
Troglitazone	90min	20 µM	Cytoplasm	4.33704e-07	6.36281	TRUE	***	2405	6584	226	44	19.47	1.83	36.53
Benzbromarone	90min	25 µM	others	0.765055	0.116308	FALSE		275	6695	269	5	1.86	1.82	4.11
Troglitazone	30min	20 µM	Golgi	1	0	FALSE		58	6442	201	1	0.5	1.72	0.9
Imipramine	90min	20 µM	Lysosome	0.653184	0.184964	FALSE		117	5219	12	2	16.67	1.71	2.24
AntimycinA	90min	20 µM	Nucleus	9.14948e-05	4.0386	TRUE	***	768	6070	286	13	4.55	1.69	12.65
Benzbromarone	90min	25 µM	Golgi	1	0	FALSE		60	6695	269	1	0.37	1.67	0.9
Troglitazone	90min	1 µM	Mitochondrion outer membrane	1	0	FALSE		60	5198	34	1	2.94	1.67	1.15
Rosiglitazone	90min	20 µM	Mitochondrion	1	0	FALSE		345	5828	45	3	6.67	0.87	5.92
Troglitazone	30min	20 µM	Cytoplasm	1.18516e-07	6.92622	TRUE	***	2322	6442	201	35	17.41	1.51	36.04
Troglitazone	10min	20 µM	Cell membrane	1	0	FALSE		671	12003	158	10	6.33	1.49	10.69
Amiodarone	90min	20 µM	Endoplasmic reticulum	1	0	FALSE		142	5233	85	2	2.35	1.41	2.71
Rosiglitazone	90min	20 µM	others	1	0	FALSE		245	5828	45	2	4.44	0.82	4.2
Troglitazone	90min	20 µM	Golgi apparatus membrane	1	0	FALSE		72	6584	226	1	0.44	1.39	1.09
Imipramine	90min	20 µM	Secreted or extracellular space	1	0	FALSE		76	5219	12	1	8.33	1.32	1.46
Troglitazone	90min	1 µM	ER membrane	1	0	FALSE		379	5198	34	5	14.71	1.32	7.29
Troglitazone	90min	20 µM	Nucleus	0.00105513	2.97669	TRUE	**	858	6584	226	11	4.87	1.28	13.03
Imipramine	90min	20 µM	Membrane	1	0	FALSE		158	5219	12	2	16.67	1.27	3.03
Troglitazone	90min	1 µM	Secreted or extracellular space	1	0	FALSE		79	5198	34	1	2.94	1.27	1.52
Troglitazone	48h	20 µM	Cytoplasm	4.42435e-11	10.3542	TRUE	***	2064	5276	170	25	14.71	1.21	39.12
Benzbromarone	90min	25 µM	Lysosome	0.680945	0.166888	FALSE		172	6695	269	2	0.74	1.16	2.57
Troglitazone	90min	20 µM	others	0.557823	0.253504	FALSE		267	6584	226	3	1.33	1.12	4.06
Troglitazone	48h	20 µM	others	1	0	FALSE		201	5276	170	2	1.18	1	3.81
Troglitazone	48h	20 µM	Lysosome	1	0	FALSE		104	5276	170	1	0.59	0.96	1.97
Troglitazone	48h	20 µM	Cell membrane	0.0120896	1.91759	TRUE	*	529	16625	170	5	2.94	0.95	10.03
AntimycinA	90min	20 µM	Secreted or extracellular space	0.961703	0.0169592	FALSE		109	6070	286	1	0.35	0.92	1.8
Troglitazone	90min	1 µM	Lysosome	1	0	FALSE		109	5198	34	1	2.94	0.92	2.1
AntimycinA	90min	20 µM	others	0.0567965	1.24568	FALSE		219	6070	286	2	0.7	0.91	3.61
Rosiglitazone	90min	20 µM	Cytoplasm	1	0	FALSE		2174	5828	45	11	24.44	0.51	37.3
Troglitazone	10min	20 µM	Cytoplasm	2.81535e-10	9.55047	TRUE	***	2301	6275	158	20	12.66	0.87	36.67
Troglitazone	10min	20 µM	others	1	0	FALSE		231	6275	158	2	1.27	0.87	3.68
Troglitazone	30min	20 µM	Nucleus	0.00022485	3.64811	TRUE	***	803	6442	201	7	3.48	0.87	12.47
Rotenone	90min	20 µM	Peroxisome	0.629688	0.200875	FALSE		40	6245	283	5	1.77	12.5	0.64
Troglitazone	10min	20 µM	Secreted or extracellular space	1	0	FALSE		117	6275	158	1	0.63	0.85	1.86
Rosiglitazone	90min	20 µM	Cell membrane	1	0	FALSE		593	13640	45	2	4.44	0.34	10.18
Rotenone	90min	20 µM	Cytoplasm	0.388161	0.410988	FALSE		2280	6245	283	122	43.11	5.35	36.51
Troglitazone	48h	20 µM	Nucleus	0.000246231	3.60866	TRUE	***	730	5276	170	6	3.53	0.82	13.84
Troglitazone	90min	20 µM	Secreted or extracellular space	1	0	FALSE		126	6584	226	1	0.44	0.79	1.91
Troglitazone	90min	1 µM	Mitochondrial matrix	1	0	FALSE		128	5198	34	1	2.94	0.78	2.46
Troglitazone	90min	1 µM	Cytoplasm	1	0	FALSE		2008	5198	34	15	44.12	0.75	38.63
Troglitazone	90min	1 µM	Cell membrane	1	0	FALSE		539	11014	34	4	11.76	0.74	10.37
Imipramine	90min	20 µM	Endoplasmic reticulum	1	0	FALSE		143	5219	12	1	8.33	0.7	2.74
Troglitazone	10min	20 µM	Nucleus	0.00303259	2.51819	TRUE	**	750	6275	158	5	3.16	0.67	11.95
Amiodarone	90min	20 µM	Mitochondrion	1	0	FALSE		331	5233	85	2	2.35	0.6	6.33
Amiodarone	90min	20 µM	Cytoplasm	1.78337e-05	4.74876	TRUE	***	2022	5233	85	12	14.12	0.59	38.64
Troglitazone	30min	20 µM	Lysosome	0.674474	0.171035	FALSE		172	6442	201	1	0.5	0.58	2.67
Troglitazone	90min	1 µM	Mitochondrion inner membrane	1	0	FALSE		171	5198	34	1	2.94	0.58	3.29
Troglitazone	90min	1 µM	Membrane	1	0	FALSE		175	5198	34	1	2.94	0.57	3.37
Amiodarone	90min	20 µM	others	1	0	FALSE		190	5233	85	1	1.18	0.53	3.63
Troglitazone	90min	1 µM	others	1	0	FALSE		188	5198	34	1	2.94	0.53	3.62
Rosiglitazone	90min	20 µM	Nucleus	1	0	FALSE		784	5828	45	2	4.44	0.26	13.45
Imipramine	90min	20 µM	ER membrane	1	0	FALSE		402	5219	12	2	16.67	0.5	7.7
Troglitazone	30min	20 µM	others	0.0875835	1.05758	FALSE		249	6442	201	1	0.5	0.4	3.87
Amiodarone	90min	20 µM	Cell membrane	0.269674	0.569161	FALSE		512	5838	85	2	2.35	0.39	9.78
Rosiglitazone	90min	20 µM	Endoplasmic reticulum	1	0	FALSE		162	5828	45	0	0	0	2.78
Troglitazone	90min	1 µM	Nucleus	1	0	FALSE		655	5198	34	2	5.88	0.31	12.6
Imipramine	90min	20 µM	Mitochondrion	1	0	FALSE		330	5219	12	1	8.33	0.3	6.32
Rosiglitazone	90min	20 µM	Endosome membrane	1	0	FALSE		6	5828	45	0	0	0	0.1
Imipramine	90min	20 µM	Cell membrane	1	0	FALSE		499	4411	12	1	8.33	0.2	9.56
Imipramine	90min	20 µM	Nucleus	1	0	FALSE		700	5219	12	1	8.33	0.14	13.41
Imipramine	90min	20 µM	Cytoplasm	0.78846	0.103221	FALSE		2022	5219	12	1	8.33	0.05	38.74
Amiodarone	90min	20 µM	Endosome membrane	1	0	FALSE		5	5233	85	0	0	0	0.1
Amiodarone	90min	20 µM	Endosome	1	0	FALSE		7	5233	85	0	0	0	0.13
Amiodarone	90min	20 µM	ER lumen	1	0	FALSE		47	5233	85	0	0	0	0.9
Amiodarone	90min	20 µM	Microtubule	1	0	FALSE		2	5233	85	0	0	0	0.04
Amiodarone	90min	20 µM	Mitochondrion membrane	1	0	FALSE		31	5233	85	0	0	0	0.59
Amiodarone	90min	20 µM	Nucleus membrane	1	0	FALSE		9	5233	85	0	0	0	0.17
Amiodarone	90min	20 µM	Nucleus	0.000634355	3.19767	TRUE	***	641	5233	85	0	0	0	12.25
Amiodarone	90min	20 µM	Peroxisome	1	0	FALSE		34	5233	85	0	0	0	0.65
AntimycinA	90min	20 µM	Endosome	1	0	FALSE		9	6070	286	0	0	0	0.15
AntimycinA	90min	20 µM	Golgi apparatus membrane	1	0	FALSE		70	6070	286	0	0	0	1.15
AntimycinA	90min	20 µM	Microtubule	1	0	FALSE		3	6070	286	0	0	0	0.05
AntimycinA	90min	20 µM	Nucleus membrane	1	0	FALSE		10	6070	286	0	0	0	0.16
Benzbromarone	90min	25 µM	Endosome	1	0	FALSE		9	6695	269	0	0	0	0.13
Benzbromarone	90min	25 µM	Golgi apparatus membrane	1	0	FALSE		73	6695	269	0	0	0	1.09
Benzbromarone	90min	25 µM	Microtubule	1	0	FALSE		2	6695	269	0	0	0	0.03
Benzbromarone	90min	25 µM	Secreted or extracellular space	0.192824	0.714838	FALSE		128	6695	269	0	0	0	1.91
Imipramine	90min	20 µM	Endosome membrane	1	0	FALSE		6	5219	12	0	0	0	0.11
Imipramine	90min	20 µM	Endosome	1	0	FALSE		7	5219	12	0	0	0	0.13
Imipramine	90min	20 µM	ER lumen	1	0	FALSE		49	5219	12	0	0	0	0.94
Imipramine	90min	20 µM	Golgi apparatus membrane	1	0	FALSE		48	5219	12	0	0	0	0.92
Imipramine	90min	20 µM	Golgi	1	0	FALSE		43	5219	12	0	0	0	0.82
Imipramine	90min	20 µM	Microtubule	1	0	FALSE		2	5219	12	0	0	0	0.04
Imipramine	90min	20 µM	Mitochondrial matrix	1	0	FALSE		129	5219	12	0	0	0	2.47
Imipramine	90min	20 µM	Mitochondrion inner membrane	1	0	FALSE		155	5219	12	0	0	0	2.97
Imipramine	90min	20 µM	Mitochondrion intermembrane space	1	0	FALSE		17	5219	12	0	0	0	0.33
Imipramine	90min	20 µM	Mitochondrion membrane	1	0	FALSE		27	5219	12	0	0	0	0.52
Imipramine	90min	20 µM	Mitochondrion outer membrane	1	0	FALSE		56	5219	12	0	0	0	1.07
Imipramine	90min	20 µM	Nucleus membrane	1	0	FALSE		11	5219	12	0	0	0	0.21
Imipramine	90min	20 µM	others	1	0	FALSE		190	5219	12	0	0	0	3.64
Imipramine	90min	20 µM	Peroxisome	1	0	FALSE		32	5219	12	0	0	0	0.61
Rosiglitazone	90min	20 µM	Endosome	1	0	FALSE		8	5828	45	0	0	0	0.14
Rosiglitazone	90min	20 µM	ER lumen	1	0	FALSE		51	5828	45	0	0	0	0.88
Rosiglitazone	90min	20 µM	Golgi apparatus membrane	1	0	FALSE		66	5828	45	0	0	0	1.13
Rosiglitazone	90min	20 µM	Golgi	1	0	FALSE		57	5828	45	0	0	0	0.98
Rosiglitazone	90min	20 µM	Lysosome	1	0	FALSE		121	5828	45	0	0	0	2.08
Rosiglitazone	90min	20 µM	Membrane	1	0	FALSE		219	5828	45	0	0	0	3.76
Rosiglitazone	90min	20 µM	Microtubule	1	0	FALSE		1	5828	45	0	0	0	0.02
Rosiglitazone	90min	20 µM	Mitochondrion intermembrane space	1	0	FALSE		16	5828	45	0	0	0	0.27
Rosiglitazone	90min	20 µM	Mitochondrion membrane	1	0	FALSE		32	5828	45	0	0	0	0.55
Rosiglitazone	90min	20 µM	Nucleus membrane	1	0	FALSE		12	5828	45	0	0	0	0.21
Rosiglitazone	90min	20 µM	Secreted or extracellular space	1	0	FALSE		95	5828	45	0	0	0	1.63
Rosiglitazone	90min	20 µM	Peroxisome	0.0565583	1.2475	FALSE		36	5828	45	3	6.67	8.33	0.62
Rosiglitazone	90min	20 µM	ER membrane	6.6908e-06	5.17452	TRUE	***	423	5828	45	15	33.33	3.55	7.26
Rotenone	90min	20 µM	Mitochondrial matrix	0.118591	0.925949	FALSE		140	6245	283	14	4.95	10	2.24
Rotenone	90min	20 µM	others	0.0319583	1.49542	TRUE	*	244	6245	283	2	0.71	0.82	3.91
Rotenone	90min	20 µM	Nucleus	0.0154753	1.81036	TRUE	*	843	6245	283	20	7.07	2.37	13.5
Troglitazone	10min	20 µM	Endosome membrane	1	0	FALSE		7	6275	158	0	0	0	0.11
Troglitazone	10min	20 µM	Endosome	1	0	FALSE		9	6275	158	0	0	0	0.14
Troglitazone	10min	20 µM	Golgi apparatus membrane	1	0	FALSE		68	6275	158	0	0	0	1.08
Troglitazone	10min	20 µM	Golgi	1	0	FALSE		52	6275	158	0	0	0	0.83
Troglitazone	10min	20 µM	Microtubule	1	0	FALSE		2	6275	158	0	0	0	0.03
Troglitazone	10min	20 µM	Mitochondrion intermembrane space	1	0	FALSE		21	6275	158	0	0	0	0.33
Troglitazone	30min	20 µM	Endosome	1	0	FALSE		9	6442	201	0	0	0	0.14
Troglitazone	30min	20 µM	Golgi apparatus membrane	1	0	FALSE		69	6442	201	0	0	0	1.07
Troglitazone	30min	20 µM	Microtubule	1	0	FALSE		3	6442	201	0	0	0	0.05
Troglitazone	30min	20 µM	Nucleus membrane	1	0	FALSE		15	6442	201	0	0	0	0.23
Troglitazone	48h	20 µM	Endosome	1	0	FALSE		6	5276	170	0	0	0	0.11
Troglitazone	48h	20 µM	Microtubule	1	0	FALSE		2	5276	170	0	0	0	0.04
Troglitazone	48h	20 µM	Mitochondrion intermembrane space	1	0	FALSE		12	5276	170	0	0	0	0.23
Troglitazone	90min	20 µM	Endosome	1	0	FALSE		9	6584	226	0	0	0	0.14
Troglitazone	90min	20 µM	Microtubule	1	0	FALSE		2	6584	226	0	0	0	0.03
Troglitazone	90min	1 µM	Endoplasmic reticulum	1	0	FALSE		141	5198	34	0	0	0	2.71
Troglitazone	90min	1 µM	Endosome membrane	1	0	FALSE		5	5198	34	0	0	0	0.1
Troglitazone	90min	1 µM	Endosome	1	0	FALSE		9	5198	34	0	0	0	0.17
Troglitazone	90min	1 µM	ER lumen	1	0	FALSE		44	5198	34	0	0	0	0.85
Troglitazone	90min	1 µM	Golgi apparatus membrane	1	0	FALSE		47	5198	34	0	0	0	0.9
Troglitazone	90min	1 µM	Golgi	1	0	FALSE		49	5198	34	0	0	0	0.94
Troglitazone	90min	1 µM	Microtubule	1	0	FALSE		2	5198	34	0	0	0	0.04
Troglitazone	90min	1 µM	Mitochondrion intermembrane space	1	0	FALSE		17	5198	34	0	0	0	0.33
Troglitazone	90min	1 µM	Mitochondrion membrane	1	0	FALSE		30	5198	34	0	0	0	0.58
Troglitazone	90min	1 µM	Mitochondrion	1	0	FALSE		320	5198	34	0	0	0	6.16
Troglitazone	90min	1 µM	Nucleus membrane	1	0	FALSE		10	5198	34	0	0	0	0.19
