## Supplementary Data Tables for "Pharmacoproteomic profiling identifies secreted markers for aberrant drug action": Supplementary_Table_9_JC10_data.xlsx

### Sheet: Supp_Table_10
Supplementary Table 10 JC10 data
treatment	timepoint	X520nm_n1	X520nm_n2	X520nm_n3	X520nm_n4	X590nm_n1	X590nm_n2	X590nm_n3	X590nm_n4	ratio_n1	ratio_n2	ratio_n3	ratio_n4
Ctrl	2h	6179	7017	6090	5946	1822	3658	4008	4178	3.39133	1.91826	1.51946	1.42317
TGZ	2h	5501	5666	5771	5211	665	832	637	547	8.27218	6.8101	9.05965	9.52651
BENZ	2h	5978	5690	6019	5867	1599	1850	1585	1457	3.73859	3.07568	3.79748	4.02677
ROSI	2h	6217	5703	5785	5571	2093	3620	4796	3384	2.97038	1.57541	1.20621	1.64628
AMIO	2h	5614	6018	5472	6391	1161	1854	2734	2472	4.83549	3.24595	2.00146	2.58536
ROT	2h	6136	6532	6214	6589	1349	2423	3301	4487	4.54855	2.69583	1.88246	1.46846
ANTI	2h	4970	5296	4921	5806	595	653	645	589	8.35294	8.11026	7.62946	9.85739
Ctrl	8h	6186	6289	6028	7368	4282	3576	4350	2057	1.44465	1.75867	1.38575	3.58192
TGZ	8h	5091	6327	4903	5073	480	533	437	406	10.6062	11.8705	11.2197	12.4951
BENZ	8h	5764	6230	5741	5217	1568	1390	1535	1313	3.67602	4.48201	3.74007	3.97334
ROSI	8h	5307	5246	5393	5111	4597	3173	3387	1869	1.15445	1.65332	1.59226	2.73462
AMIO	8h	5373	5458	5796	5293	2175	1929	867	757	2.47034	2.82945	6.68512	6.99207
ROT	8h	6488	6742	6636	6671	1280	1369	1220	1180	5.06875	4.92476	5.43934	5.65339
ANTI	8h	4829	5597	5823	4876	583	554	484	445	8.28302	10.1029	12.031	10.9573
